# Transcriptome analysis of the zebrafish *atoh7−/−* mutant, *lakritz*, highlights Atoh7-dependent genetic networks with potential implications for human eye diseases

**DOI:** 10.1101/2020.04.09.033704

**Authors:** Giuseppina Covello, Fernando J. Rossello, Michele Filosi, Felipe Gajardo, Anne-Laure Duchemin, Beatrice F. Tremonti, Michael Eichenlaub, Jose M. Polo, David Powell, John Ngai, Miguel L. Allende, Enrico Domenici, Mirana Ramialison, Lucia Poggi

## Abstract

Expression of the bHLH transcription protein Atoh7 is a crucial factor conferring competence to retinal progenitor cells for the development of retinal ganglion cells. A number of studies have emerged establishing *ATOH7* as a retinal disease gene. Remarkably, such studies uncovered *ATOH7* variants associated with global eye defects including optic nerve hypoplasia, microphthalmia, retinal vascular disorders and glaucoma. The complex genetic networks and cellular decisions arising downstream of *atoh7* expression, and how their dysregulation cause development of such disease traits remains unknown. To begin to understand such Atoh7-dependent events *in vivo* we performed transcriptome analysis of wild type and *atoh7* mutant (*lakritz*) zebrafish embryos at the onset of retinal ganglion cell differentiation. We investigated *in silico* interplays of *atoh7* and other disease-related genes and pathways. By network reconstruction analysis of differentially expressed genes we identified gene clusters enriched in retinal development, cell cycle, chromatin remodelling, stress response and Wnt pathways. By weighted gene coexpression network we identified coexpression modules affected by the mutation and enriched in retina development genes tightly connected to *atoh7*. We established the groundwork whereby Atoh7-linked cellular and molecular processes can be investigated in the dynamic multi-tissue environment of the developing normal and diseased vertebrate eye.
