## Supplementary material for "Transcriptome analysis of the zebrafish *atoh7−/−* mutant, *lakritz*, highlights Atoh7-dependent genetic networks with potential implications for human eye diseases": Gene Ontology enrichment output from Metascape (Biological Process)

### Sheet: Annotation
Input ID	Gene ID	Type	Tax ID	Homologene Gene ID	Homologene Gene Tax ID	Gene Symbol	Synonyms	Biological Process	Biological Process	Biological Process	Biological Process	GO:0003407 neural retina development	GO:0022402 cell cycle process	GO:0006338 chromatin remodeling	GO:0016055 Wnt signaling pathway	GO:0003094 glomerular filtration	GO:0000460 maturation of 5.8S rRNA	GO:0018208 peptidyl-proline modification	GO:0042074 cell migration involved in gas	GO:0006289 nucleotide-excision repair	GO:0021915 neural tube development	GO:1901135 carbohydrate derivative metabo	GO:0000041 transition metal ion transport	GO:0051216 cartilage development	GO:0030163 protein catabolic process
ENSDARG00000005374	557155	ensembl_gene_id	D. rerio	557155	D. rerio	tubgcp4	zgc:194561|zgc:194580	GO:0003407 neural retina development	GO:0022402 cell cycle process			1.0	1.0	0.0	0.0	0.0	0.0	0.0	0.0	0.0	0.0	0.0	0.0	0.0	0.0
ENSDARG00000098080	793727	ensembl_gene_id	D. rerio	793727	D. rerio	gnl2	wu:fc15c12|zgc:65800|zgc:77319	GO:0003407 neural retina development	GO:0022402 cell cycle process			1.0	1.0	0.0	0.0	0.0	1.0	0.0	0.0	0.0	0.0	0.0	0.0	0.0	0.0
ENSDARG00000052348	282615	ensembl_gene_id	D. rerio	282615	D. rerio	smarca5	chunp6878|fb26d12|fb49g04|im:7146484|wu:fb26d12|wu:fb49g04|zgc:158434	GO:0003407 neural retina development		GO:0006338 chromatin remodeling		1.0	0.0	1.0	0.0	0.0	0.0	0.0	0.0	0.0	0.0	0.0	0.0	0.0	0.0
ENSDARG00000002235	373882	ensembl_gene_id	D. rerio	373882	D. rerio	mmp14a	cb386|sb:cb386|wu:fb72b09	GO:0003407 neural retina development				1.0	0.0	0.0	0.0	0.0	0.0	0.0	1.0	0.0	1.0	0.0	0.0	1.0	0.0
ENSDARG00000018492	324913	ensembl_gene_id	D. rerio	324913	D. rerio	znf503	fc47h01|nlz2|noz2|wu:fc47h01|wu:fi34f11	GO:0003407 neural retina development				1.0	0.0	0.0	0.0	0.0	0.0	0.0	1.0	0.0	0.0	0.0	0.0	0.0	0.0
ENSDARG00000025187	394080	ensembl_gene_id	D. rerio	394080	D. rerio	six6a	Six6|zgc:63871	GO:0003407 neural retina development				1.0	0.0	0.0	0.0	0.0	0.0	0.0	0.0	0.0	0.0	0.0	0.0	0.0	0.0
ENSDARG00000029688	100126123	ensembl_gene_id	D. rerio	100126123	D. rerio	hsp70.1	hsp70|hsp70-4|hspa1a	GO:0003407 neural retina development				1.0	0.0	0.0	0.0	0.0	0.0	0.0	0.0	0.0	0.0	0.0	1.0	0.0	0.0
ENSDARG00000069552	58216	ensembl_gene_id	D. rerio	58216	D. rerio	atoh7	ath5|zath5	GO:0003407 neural retina development				1.0	0.0	0.0	0.0	0.0	0.0	0.0	0.0	0.0	0.0	0.0	0.0	0.0	0.0
ENSDARG00000071684	30472	ensembl_gene_id	D. rerio	30472	D. rerio	rx1		GO:0003407 neural retina development				1.0	0.0	0.0	0.0	0.0	0.0	0.0	0.0	0.0	0.0	0.0	0.0	0.0	0.0
ENSDARG00000095451						None	None					nan	nan	nan	nan	nan	nan	nan	nan	nan	nan	nan	nan	nan	nan
ENSDARG00000107790						None	None					nan	nan	nan	nan	nan	nan	nan	nan	nan	nan	nan	nan	nan	nan
ENSDARG00000109077						None	None					nan	nan	nan	nan	nan	nan	nan	nan	nan	nan	nan	nan	nan	nan
ENSDARG00000007396	436864	ensembl_gene_id	D. rerio	436864	D. rerio	rnd3b	fd06e12|rnd3|wu:fd06e12|zgc:92324		GO:0022402 cell cycle process			0.0	1.0	0.0	0.0	0.0	0.0	0.0	0.0	0.0	0.0	0.0	0.0	0.0	0.0
ENSDARG00000030106	406710	ensembl_gene_id	D. rerio	406710	D. rerio	stmn4	wu:fj44e06|zgc:73243		GO:0022402 cell cycle process			0.0	1.0	0.0	0.0	0.0	0.0	0.0	0.0	0.0	0.0	0.0	0.0	0.0	0.0
ENSDARG00000058203	403060	ensembl_gene_id	D. rerio	403060	D. rerio	smc1al	im:7158706|smc1a|smc1l1|zgc:76902		GO:0022402 cell cycle process			0.0	1.0	0.0	0.0	0.0	0.0	0.0	1.0	1.0	1.0	0.0	0.0	0.0	0.0
ENSDARG00000060917	562517	ensembl_gene_id	D. rerio	562517	D. rerio	anln	si:ch211-197n10.2|wu:fb74d05|wu:fd10d09|wu:fi41f04		GO:0022402 cell cycle process			0.0	1.0	0.0	0.0	1.0	0.0	0.0	0.0	0.0	0.0	0.0	0.0	0.0	0.0
ENSDARG00000070150	560832	ensembl_gene_id	D. rerio	560832	D. rerio	jtb	si:ch211-191i18.1		GO:0022402 cell cycle process			0.0	1.0	0.0	0.0	0.0	0.0	0.0	0.0	0.0	0.0	0.0	0.0	0.0	0.0
ENSDARG00000074431	393599	ensembl_gene_id	D. rerio	393599	D. rerio	ddb1	zgc:63840		GO:0022402 cell cycle process			0.0	1.0	0.0	0.0	0.0	0.0	0.0	0.0	1.0	0.0	0.0	0.0	0.0	1.0
ENSDARG00000054804	406562	ensembl_gene_id	D. rerio	406562	D. rerio	anp32e	wu:fb22e03|wu:fc04c12|wu:fc19a08|wu:fc79f04|wu:fi39c10|zgc:65995|zgc:85827			GO:0006338 chromatin remodeling		0.0	0.0	1.0	0.0	0.0	0.0	0.0	0.0	0.0	0.0	0.0	0.0	0.0	0.0
ENSDARG00000070545	553496	ensembl_gene_id	D. rerio	553496	D. rerio	top1l	wu:fc66a02|zgc:136349			GO:0006338 chromatin remodeling		0.0	0.0	1.0	0.0	0.0	0.0	0.0	0.0	1.0	0.0	0.0	0.0	0.0	0.0
ENSDARG00000007369	30556	ensembl_gene_id	D. rerio	30556	D. rerio	tcf7l1b	TCF-3-B|tcf3b				GO:0016055 Wnt signaling pathway	0.0	0.0	0.0	1.0	0.0	0.0	0.0	0.0	0.0	1.0	0.0	0.0	0.0	0.0
ENSDARG00000014571	30265	ensembl_gene_id	D. rerio	30265	D. rerio	ctnnb1	ctnnb|id:ibd2058|wu:fb73e10|wu:fi81c06|wu:fk25h01				GO:0016055 Wnt signaling pathway	0.0	0.0	0.0	1.0	1.0	0.0	0.0	1.0	0.0	0.0	0.0	0.0	0.0	0.0
ENSDARG00000031126	570510	ensembl_gene_id	D. rerio	570510	D. rerio	notum1a	notum3				GO:0016055 Wnt signaling pathway	0.0	0.0	0.0	1.0	0.0	0.0	0.0	0.0	0.0	1.0	1.0	0.0	0.0	1.0
ENSDARG00000060004	30369	ensembl_gene_id	D. rerio	30369	D. rerio	fzd7a	fz7|id:ibd2735|wu:fc17e10|zg07				GO:0016055 Wnt signaling pathway	0.0	0.0	0.0	1.0	0.0	0.0	0.0	1.0	0.0	0.0	0.0	0.0	0.0	0.0
ENSDARG00000102571	323452	ensembl_gene_id	D. rerio	323452	D. rerio	metap2b	metap2|wu:fb98h06|zgc:66250				GO:0016055 Wnt signaling pathway	0.0	0.0	0.0	1.0	0.0	0.0	0.0	0.0	0.0	0.0	0.0	0.0	0.0	0.0
ENSDARG00000000442	368686	ensembl_gene_id	D. rerio	368686	D. rerio	slc39a13	ZIP13|si:by184l24.1|si:xx-184l24.1|wu:fa55a07|zgc:136440					0.0	0.0	0.0	0.0	0.0	0.0	0.0	0.0	0.0	0.0	0.0	1.0	0.0	0.0
ENSDARG00000001734	393858	ensembl_gene_id	D. rerio	393858	D. rerio	fkbp8	zgc:77672					0.0	0.0	0.0	0.0	0.0	0.0	0.0	0.0	0.0	0.0	0.0	0.0	0.0	0.0
ENSDARG00000002016	393966	ensembl_gene_id	D. rerio	393966	D. rerio	ppil2	si:dkeyp-86g2.1|zgc:56616|zgc:86735					0.0	0.0	0.0	0.0	0.0	0.0	1.0	0.0	0.0	0.0	0.0	0.0	0.0	0.0
ENSDARG00000003872	325319	ensembl_gene_id	D. rerio	325319	D. rerio	ccdc102a	si:dkey-107k2.1|wu:fc66e01|zgc:77294					0.0	0.0	0.0	0.0	0.0	0.0	0.0	0.0	0.0	0.0	0.0	0.0	0.0	0.0
ENSDARG00000004173	260439	ensembl_gene_id	D. rerio	260439	D. rerio	copa	cb281|fb13c12|wu:fb13c12					0.0	0.0	0.0	0.0	0.0	0.0	0.0	0.0	0.0	0.0	0.0	0.0	0.0	0.0
ENSDARG00000004782	58129	ensembl_gene_id	D. rerio	58129	D. rerio	fgfr3	fc27h01|sb:eu563|wu:fc27h01					0.0	0.0	0.0	0.0	0.0	0.0	0.0	0.0	0.0	0.0	0.0	0.0	0.0	0.0
ENSDARG00000005551	321556	ensembl_gene_id	D. rerio	321556	D. rerio	hnrnph1l	fb19a06|wu:fb19a06|zgc:55399|zgc:85960					0.0	0.0	0.0	0.0	0.0	0.0	0.0	0.0	0.0	0.0	0.0	0.0	0.0	0.0
ENSDARG00000005576	504061	ensembl_gene_id	D. rerio	504061	D. rerio	mphosph8	fc38d04|im:7151391|wu:fc38d04|zgc:162345					0.0	0.0	0.0	0.0	0.0	0.0	0.0	0.0	0.0	0.0	0.0	0.0	0.0	0.0
ENSDARG00000005590	692292	ensembl_gene_id	D. rerio	692292	D. rerio	mtf2	wu:cegs2813|zgc:136399					0.0	0.0	0.0	0.0	0.0	0.0	0.0	0.0	0.0	0.0	0.0	0.0	0.0	0.0
ENSDARG00000005774	30116	ensembl_gene_id	D. rerio	30116	D. rerio	ddx3xb	ddx3b|etID309900.24|p110|p110a|pl10|pl10a|wu:fb43h11|wu:fy72b06					0.0	0.0	0.0	0.0	0.0	0.0	0.0	0.0	0.0	0.0	0.0	0.0	0.0	0.0
ENSDARG00000007989	368667	ensembl_gene_id	D. rerio	368667	D. rerio	nedd8	si:zc14a17.5|ubiquitin					0.0	0.0	0.0	0.0	0.0	0.0	0.0	0.0	0.0	0.0	0.0	0.0	0.0	1.0
ENSDARG00000008480	436593	ensembl_gene_id	D. rerio	436593	D. rerio	trmt61a	zgc:86657					0.0	0.0	0.0	0.0	0.0	1.0	0.0	0.0	0.0	0.0	0.0	0.0	0.0	0.0
ENSDARG00000009745	553942	ensembl_gene_id	D. rerio	553942	D. rerio	fbxw2	wu:fc72f10|zgc:110365					0.0	0.0	0.0	0.0	0.0	0.0	0.0	0.0	0.0	0.0	0.0	0.0	0.0	0.0
ENSDARG00000010085	373132	ensembl_gene_id	D. rerio	373132	D. rerio	p4ha2	zgc:91948					0.0	0.0	0.0	0.0	0.0	0.0	1.0	0.0	0.0	0.0	0.0	0.0	0.0	0.0
ENSDARG00000012073	573988	ensembl_gene_id	D. rerio	573988	D. rerio	kif15	si:dkey-108k21.1|wu:fb96c12|wu:fc51g12|wu:fe01e02					0.0	0.0	0.0	0.0	0.0	0.0	0.0	0.0	0.0	0.0	0.0	0.0	0.0	0.0
ENSDARG00000012141	393593	ensembl_gene_id	D. rerio	393593	D. rerio	papolg	zgc:63762					0.0	0.0	0.0	0.0	0.0	1.0	0.0	0.0	0.0	0.0	0.0	0.0	0.0	0.0
ENSDARG00000012274	550549	ensembl_gene_id	D. rerio	550549	D. rerio	eif4e1c	eif4E-1C|fb57e09|wu:fb57e09|zgc:110154					0.0	0.0	0.0	0.0	0.0	0.0	0.0	0.0	0.0	0.0	0.0	0.0	0.0	0.0
ENSDARG00000012672	334854	ensembl_gene_id	D. rerio	334854	D. rerio	gtf2e2	wu:fa05d01|zgc:77074					0.0	0.0	0.0	0.0	0.0	0.0	0.0	0.0	0.0	0.0	0.0	0.0	0.0	0.0
ENSDARG00000014101	553066	ensembl_gene_id	D. rerio	553066	D. rerio	pyroxd2	CH73-123I13.4|im:7148034|si:ch73-123i13.4					0.0	0.0	0.0	0.0	0.0	0.0	0.0	0.0	0.0	0.0	0.0	0.0	0.0	0.0
ENSDARG00000015292	334133	ensembl_gene_id	D. rerio	334133	D. rerio	ube2g1a	ube2g1|ube2g2|wu:fi33c04|zgc:55974					0.0	0.0	0.0	0.0	0.0	0.0	0.0	0.0	0.0	0.0	0.0	0.0	0.0	1.0
ENSDARG00000015922	777621	ensembl_gene_id	D. rerio	777621	D. rerio	stk17al	fi11h05|fi32b12|wu:fi11h05|wu:fi32b12|zgc:153952					0.0	0.0	0.0	0.0	0.0	0.0	0.0	0.0	0.0	0.0	0.0	0.0	0.0	0.0
ENSDARG00000016138	58120	ensembl_gene_id	D. rerio	58120	D. rerio	nme6	NDPK-Z6|fj33c02|ndpkz6|wu:fj33c02|zgc:86565					0.0	0.0	0.0	0.0	0.0	0.0	0.0	0.0	0.0	0.0	1.0	0.0	0.0	0.0
ENSDARG00000017105	550487	ensembl_gene_id	D. rerio	550487	D. rerio	vaspb	si:ch211-202c21.1|si:dkey-113g17.1|vasp|wu:fb23b04|wu:fk84g05|zgc:110347					0.0	0.0	0.0	0.0	0.0	0.0	0.0	1.0	0.0	1.0	0.0	0.0	0.0	0.0
ENSDARG00000017744	321452	ensembl_gene_id	D. rerio	321452	D. rerio	smc2	SMC2L1|fb92e05|wu:fb92e05|zeh1628|zgc:55326					0.0	0.0	0.0	0.0	0.0	0.0	0.0	0.0	0.0	0.0	0.0	0.0	0.0	0.0
ENSDARG00000017960	334757	ensembl_gene_id	D. rerio	334757	D. rerio	sfxn2	wu:fa03a09|zgc:55508|zgc:77081					0.0	0.0	0.0	0.0	0.0	0.0	1.0	0.0	0.0	0.0	0.0	0.0	0.0	0.0
ENSDARG00000018411	555974	ensembl_gene_id	D. rerio	555974	D. rerio	mknk1	zgc:171912					0.0	0.0	0.0	0.0	0.0	0.0	0.0	0.0	0.0	0.0	0.0	0.0	0.0	0.0
ENSDARG00000019438	793981	ensembl_gene_id	D. rerio	793981	D. rerio	rnf13	wu:fj82g10|zgc:55660|zgc:77194					0.0	0.0	0.0	0.0	0.0	0.0	0.0	0.0	0.0	0.0	0.0	0.0	0.0	1.0
ENSDARG00000020311	406282	ensembl_gene_id	D. rerio	406282	D. rerio	cnih1	cnih|wu:fc21b06|wu:fi12c05|zgc:112228|zgc:56103					0.0	0.0	0.0	0.0	0.0	0.0	0.0	0.0	0.0	0.0	0.0	0.0	0.0	0.0
ENSDARG00000021488	325586	ensembl_gene_id	D. rerio	325586	D. rerio	cyth1b	fc89h04|wu:fc89h04|zgc:73134					0.0	0.0	0.0	0.0	0.0	0.0	0.0	1.0	0.0	0.0	0.0	0.0	0.0	0.0
ENSDARG00000022509	393776	ensembl_gene_id	D. rerio	393776	D. rerio	cox4i2	zgc:73355					0.0	0.0	0.0	0.0	0.0	0.0	0.0	0.0	0.0	0.0	1.0	0.0	0.0	0.0
ENSDARG00000023578	573024	ensembl_gene_id	D. rerio	573024	D. rerio	lpp	fc26e09|wu:fc26e09|zgc:56152					0.0	0.0	0.0	0.0	0.0	0.0	0.0	1.0	0.0	0.0	0.0	0.0	0.0	0.0
ENSDARG00000023766	566506	ensembl_gene_id	D. rerio	566506	D. rerio	gnsa	zgc:114066					0.0	0.0	0.0	0.0	0.0	0.0	0.0	0.0	0.0	0.0	1.0	0.0	0.0	0.0
ENSDARG00000024209	394056	ensembl_gene_id	D. rerio	394056	D. rerio	wasf2	zgc:56010					0.0	0.0	0.0	0.0	0.0	0.0	0.0	0.0	0.0	0.0	0.0	0.0	0.0	0.0
ENSDARG00000024278	402841	ensembl_gene_id	D. rerio	402841	D. rerio	adh8b						0.0	0.0	0.0	0.0	0.0	0.0	0.0	0.0	0.0	0.0	0.0	0.0	0.0	0.0
ENSDARG00000026630	767634	ensembl_gene_id	D. rerio	767634	D. rerio	mark3b	si:dkeyp-50f7.6|zgc:153725					0.0	0.0	0.0	0.0	0.0	0.0	0.0	0.0	0.0	0.0	0.0	0.0	0.0	0.0
ENSDARG00000026701	447857	ensembl_gene_id	D. rerio	447857	D. rerio	gtf2h1	zgc:92126					0.0	0.0	0.0	0.0	0.0	0.0	0.0	0.0	1.0	0.0	0.0	0.0	0.0	0.0
ENSDARG00000027112	30691	ensembl_gene_id	D. rerio	30691	D. rerio	ephb4b	EphB-rtk8|cb417|rtk8					0.0	0.0	0.0	0.0	0.0	0.0	0.0	0.0	0.0	1.0	0.0	0.0	0.0	0.0
ENSDARG00000027689	556456	ensembl_gene_id	D. rerio	556456	D. rerio	pold1	fla|im:7139126|zgc:152688					0.0	0.0	0.0	0.0	0.0	0.0	0.0	0.0	1.0	0.0	0.0	0.0	0.0	0.0
ENSDARG00000028971	436657	ensembl_gene_id	D. rerio	436657	D. rerio	cpsf2	zgc:92484					0.0	0.0	0.0	0.0	0.0	1.0	0.0	0.0	0.0	0.0	0.0	0.0	0.0	0.0
ENSDARG00000030213	327079	ensembl_gene_id	D. rerio	327079	D. rerio	sap30l	wu:fa26a11|wu:fc10g12|wu:fe36f07|zgc:77367					0.0	0.0	0.0	0.0	0.0	0.0	0.0	1.0	0.0	0.0	0.0	0.0	0.0	0.0
ENSDARG00000030448	325540	ensembl_gene_id	D. rerio	325540	D. rerio	sppl2	SPPL2B|wu:fc16e01|wu:fc85d12|zgc:136525					0.0	0.0	0.0	0.0	0.0	0.0	0.0	0.0	0.0	0.0	0.0	0.0	0.0	0.0
ENSDARG00000030514	555308	ensembl_gene_id	D. rerio	555308	D. rerio	acsl1a	acsl1|zgc:110081					0.0	0.0	0.0	0.0	0.0	0.0	0.0	0.0	0.0	0.0	0.0	0.0	0.0	0.0
ENSDARG00000031108	562379	ensembl_gene_id	D. rerio	562379	D. rerio	im:7138144						0.0	0.0	0.0	0.0	0.0	0.0	0.0	0.0	0.0	0.0	0.0	0.0	0.0	0.0
ENSDARG00000031483	406548	ensembl_gene_id	D. rerio	406548	D. rerio	col9a1b	cb339|col9a1|sb:cb339|wu:fa12a12|wu:fa12d02|wu:fc22c08|wu:fc38d08|zgc:85892					0.0	0.0	0.0	0.0	0.0	0.0	0.0	1.0	0.0	0.0	0.0	0.0	1.0	0.0
ENSDARG00000033413	556673	ensembl_gene_id	D. rerio	556673	D. rerio	acot18	si:dkey-183c16.7					0.0	0.0	0.0	0.0	0.0	0.0	0.0	0.0	0.0	0.0	1.0	0.0	0.0	0.0
ENSDARG00000034600	324501	ensembl_gene_id	D. rerio	324501	D. rerio	tmem165	si:ch211-278f21.2|tparl|wu:fc31a09|zgc:92342					0.0	0.0	0.0	0.0	0.0	0.0	0.0	1.0	0.0	1.0	1.0	1.0	1.0	0.0
ENSDARG00000035954	553516	ensembl_gene_id	D. rerio	553516	D. rerio	tdp2b	tdp2|ttrap|ttrapl					0.0	0.0	0.0	0.0	0.0	0.0	0.0	1.0	1.0	0.0	0.0	0.0	0.0	0.0
ENSDARG00000036162	334222	ensembl_gene_id	D. rerio	334222	D. rerio	hnrnpa0b	fi36h08|hnrnpa0|hnrpa0|wu:fa16d06|wu:fi36h08|zgc:77280					0.0	0.0	0.0	0.0	0.0	1.0	0.0	0.0	0.0	0.0	0.0	0.0	0.0	0.0
ENSDARG00000036179	555285	ensembl_gene_id	D. rerio	555285	D. rerio	myo1ea	myo1e|wu:fc15g04|wu:fe49h01					0.0	0.0	0.0	0.0	1.0	0.0	0.0	0.0	0.0	0.0	0.0	0.0	0.0	0.0
ENSDARG00000036903	553809	ensembl_gene_id	D. rerio	553809	D. rerio	irak1bp1	zgc:112481					0.0	0.0	0.0	0.0	0.0	0.0	0.0	0.0	0.0	0.0	0.0	0.0	0.0	0.0
ENSDARG00000038566	415147	ensembl_gene_id	D. rerio	415147	D. rerio	gnptg	wu:fc79g04|zgc:86640					0.0	0.0	0.0	0.0	0.0	0.0	0.0	0.0	0.0	0.0	0.0	0.0	0.0	0.0
ENSDARG00000039117	30674	ensembl_gene_id	D. rerio	30674	D. rerio	tefa	tef|tefb|tefbeta|wu:fa12f02|wu:fb11h02|zTEF[a]					0.0	0.0	0.0	0.0	0.0	0.0	0.0	0.0	0.0	0.0	0.0	0.0	0.0	0.0
ENSDARG00000039213	445089	ensembl_gene_id	D. rerio	445089	D. rerio	prpf38a	fa04h11|fc83e08|pmp22b|wu:fa04h11|wu:fc83e08|zgc:92059					0.0	0.0	0.0	0.0	0.0	1.0	0.0	0.0	0.0	0.0	0.0	0.0	0.0	0.0
ENSDARG00000040021	394069	ensembl_gene_id	D. rerio	394069	D. rerio	ebag9	zgc:56608					0.0	0.0	0.0	0.0	0.0	0.0	0.0	0.0	0.0	0.0	0.0	0.0	0.0	0.0
ENSDARG00000040453	492636	ensembl_gene_id	D. rerio	492636	D. rerio	wdfy2	im:7144335|sb:eu585|zgc:109708					0.0	0.0	0.0	0.0	0.0	0.0	0.0	0.0	0.0	0.0	0.0	0.0	0.0	0.0
ENSDARG00000040991	555837	ensembl_gene_id	D. rerio	555837	D. rerio	cttnbp2	fj55a11|si:dkey-270i2.3|wu:fj55a11					0.0	0.0	0.0	0.0	0.0	0.0	0.0	0.0	0.0	0.0	0.0	0.0	0.0	0.0
ENSDARG00000042534	406566	ensembl_gene_id	D. rerio	406566	D. rerio	rsrc2	ik:tdsubc_1d5|si:ch211-110p13.2|tdsubc_1d5|wu:fc56g08|xx:tdsubc_1d5|zgc:85695					0.0	0.0	0.0	0.0	0.0	0.0	0.0	0.0	0.0	0.0	0.0	0.0	0.0	0.0
ENSDARG00000043046	322181	ensembl_gene_id	D. rerio	322181	D. rerio	fbxl5	wu:fb52d06					0.0	0.0	0.0	0.0	0.0	0.0	0.0	0.0	0.0	0.0	0.0	0.0	0.0	1.0
ENSDARG00000043177	445157	ensembl_gene_id	D. rerio	445157	D. rerio	lsm1	zgc:101136					0.0	0.0	0.0	0.0	0.0	1.0	0.0	0.0	0.0	0.0	0.0	0.0	0.0	0.0
ENSDARG00000043209	406690	ensembl_gene_id	D. rerio	406690	D. rerio	nsun5	wu:fc49f12|zgc:66176|zgc:77183					0.0	0.0	0.0	0.0	0.0	1.0	0.0	0.0	0.0	0.0	0.0	0.0	0.0	0.0
ENSDARG00000043313	450043	ensembl_gene_id	D. rerio	450043	D. rerio	ank2b	ank2|zgc:101738					0.0	0.0	0.0	0.0	0.0	0.0	0.0	0.0	0.0	0.0	0.0	0.0	0.0	0.0
ENSDARG00000043865	282678	ensembl_gene_id	D. rerio	282678	D. rerio	timm9	(Human)TIM9|TIM9A					0.0	0.0	0.0	0.0	0.0	0.0	0.0	0.0	0.0	0.0	0.0	0.0	0.0	0.0
ENSDARG00000045167	447853	ensembl_gene_id	D. rerio	447853	D. rerio	dlgap5	cb647|dlg7|sb:cb647|wu:fc96g08|wu:fe11c02|zgc:92146					0.0	0.0	0.0	0.0	0.0	0.0	0.0	0.0	0.0	0.0	0.0	0.0	0.0	0.0
ENSDARG00000046127	437016	ensembl_gene_id	D. rerio	437016	D. rerio	tk2	zgc:100948					0.0	0.0	0.0	0.0	0.0	0.0	0.0	0.0	0.0	0.0	0.0	0.0	0.0	0.0
ENSDARG00000052842	641328	ensembl_gene_id	D. rerio	641328	D. rerio	ppifb	im:7151275|zgc:123307					0.0	0.0	0.0	0.0	0.0	0.0	1.0	0.0	0.0	0.0	0.0	1.0	0.0	0.0
ENSDARG00000054304	368671	ensembl_gene_id	D. rerio	368671	D. rerio	homeza	cb1072|cb1090|homez|si:zc14a17.9|wu:fa01h04|wu:fc54c08					0.0	0.0	0.0	0.0	0.0	0.0	0.0	0.0	0.0	0.0	0.0	0.0	0.0	0.0
ENSDARG00000055504	100000085	ensembl_gene_id	D. rerio	100000085	D. rerio	si:ch211-212k18.7	fb66f03|wu:fb66f03					0.0	0.0	0.0	0.0	0.0	0.0	0.0	0.0	0.0	0.0	0.0	0.0	0.0	0.0
ENSDARG00000056656	437007	ensembl_gene_id	D. rerio	437007	D. rerio	tspan18a	tspan18|zgc:101106					0.0	0.0	0.0	0.0	0.0	0.0	0.0	0.0	0.0	0.0	0.0	0.0	0.0	0.0
ENSDARG00000057738	553328	ensembl_gene_id	D. rerio	553328	D. rerio	hells	cb65|im:6911667|pasg|sb:cb65|sb:cb749					0.0	0.0	0.0	0.0	0.0	0.0	0.0	0.0	1.0	0.0	0.0	0.0	0.0	0.0
ENSDARG00000059553	570858	ensembl_gene_id	D. rerio	570858	D. rerio	sympk	si:dkeyp-117b8.1					0.0	0.0	0.0	0.0	0.0	0.0	0.0	0.0	0.0	0.0	0.0	0.0	0.0	0.0
ENSDARG00000059775	798575	ensembl_gene_id	D. rerio	798575	D. rerio	slc32a1	zgc:158324					0.0	0.0	0.0	0.0	0.0	0.0	0.0	0.0	0.0	0.0	0.0	0.0	0.0	0.0
ENSDARG00000059806	791142	ensembl_gene_id	D. rerio	791142	D. rerio	sacm1lb	SACM1L|fc56f05|sacm1la|wu:fc56f05|zgc:158642					0.0	0.0	0.0	0.0	0.0	0.0	0.0	0.0	0.0	0.0	0.0	0.0	0.0	0.0
ENSDARG00000061004	100005158	ensembl_gene_id	D. rerio	100005158	D. rerio	cox11	im:6904550|zgc:162286					0.0	0.0	0.0	0.0	0.0	0.0	0.0	0.0	0.0	0.0	0.0	0.0	0.0	0.0
ENSDARG00000061411	559677	ensembl_gene_id	D. rerio	559677	D. rerio	nelfa	fi75f03|whsc2|wu:fi75f03					0.0	0.0	0.0	0.0	0.0	0.0	0.0	0.0	0.0	0.0	0.0	0.0	0.0	0.0
ENSDARG00000062361	563266	ensembl_gene_id	D. rerio	563266	D. rerio	paxbp1	zgc:158234					0.0	0.0	0.0	0.0	0.0	0.0	0.0	0.0	0.0	0.0	0.0	0.0	0.0	0.0
ENSDARG00000063627	777627	ensembl_gene_id	D. rerio	777627	D. rerio	bop1	id:ibd1283|si:ch211-251g8.2|si:ch211-251g8.4|zgc:154135					0.0	0.0	0.0	0.0	0.0	1.0	0.0	0.0	0.0	0.0	0.0	0.0	0.0	0.0
ENSDARG00000069185	368436	ensembl_gene_id	D. rerio	368436	D. rerio	celsr1a	CELSR|EGF|LAG|bZ22E02.1|celsr1|fb15b11|fmi1a|si:bz6l08.1|wu:fb15b11|zfmi1a					0.0	0.0	0.0	0.0	0.0	0.0	0.0	1.0	0.0	1.0	0.0	0.0	0.0	0.0
ENSDARG00000069242	556162	ensembl_gene_id	D. rerio	556162	D. rerio	pdia5	sb:cb441|wu:fb98h09|zgc:172235					0.0	0.0	0.0	0.0	0.0	0.0	0.0	0.0	0.0	0.0	0.0	0.0	0.0	0.0
ENSDARG00000069381	100002476	ensembl_gene_id	D. rerio	100002476	D. rerio	si:ch211-125e6.5						0.0	0.0	0.0	0.0	0.0	0.0	0.0	0.0	0.0	0.0	0.0	0.0	0.0	0.0
ENSDARG00000069815	567632	ensembl_gene_id	D. rerio	567632	D. rerio	dnali1	zgc:171493|zgc:171595					0.0	0.0	0.0	0.0	0.0	0.0	0.0	0.0	0.0	0.0	0.0	0.0	0.0	0.0
ENSDARG00000069920	447914	ensembl_gene_id	D. rerio	447914	D. rerio	cox17	zgc:103765|zgc:191605					0.0	0.0	0.0	0.0	0.0	0.0	0.0	0.0	0.0	0.0	0.0	1.0	0.0	0.0
ENSDARG00000074490	555654	ensembl_gene_id	D. rerio	555654	D. rerio	golm2	casc4					0.0	0.0	0.0	0.0	0.0	0.0	0.0	0.0	0.0	0.0	0.0	0.0	0.0	0.0
ENSDARG00000075798	563778	ensembl_gene_id	D. rerio	563778	D. rerio	usp38	(Human)HP43.8KD					0.0	0.0	0.0	0.0	0.0	0.0	0.0	0.0	0.0	0.0	0.0	0.0	0.0	1.0
ENSDARG00000076318	337583	ensembl_gene_id	D. rerio	337583	D. rerio	atp6v1ab	atp6v1a|im:7154831|wu:fj85a05					0.0	0.0	0.0	0.0	0.0	0.0	0.0	0.0	0.0	0.0	1.0	0.0	0.0	0.0
ENSDARG00000076334	436701	ensembl_gene_id	D. rerio	436701	D. rerio	mrpl43	zgc:92655					0.0	0.0	0.0	0.0	0.0	0.0	0.0	0.0	0.0	0.0	0.0	0.0	0.0	0.0
ENSDARG00000077314	564200	ensembl_gene_id	D. rerio	564200	D. rerio	mblac1						0.0	0.0	0.0	0.0	0.0	0.0	0.0	0.0	0.0	0.0	0.0	0.0	0.0	0.0
ENSDARG00000079350	100536880	ensembl_gene_id	D. rerio	100536880	D. rerio	znf654	fb71b03|si:dkeyp-8h3.5|wu:fb71b03					0.0	0.0	0.0	0.0	0.0	0.0	0.0	0.0	0.0	0.0	0.0	0.0	0.0	0.0
ENSDARG00000079516	393577	ensembl_gene_id	D. rerio	393577	D. rerio	cisd1	si:dkey-18n13.4|zgc:63561					0.0	0.0	0.0	0.0	0.0	0.0	0.0	0.0	0.0	0.0	0.0	0.0	0.0	0.0
ENSDARG00000086269	793524	ensembl_gene_id	D. rerio	793524	D. rerio	ndst2a	im:7163473					0.0	0.0	0.0	0.0	0.0	0.0	0.0	0.0	0.0	0.0	1.0	0.0	0.0	0.0
ENSDARG00000088123	100537540	ensembl_gene_id	D. rerio	100537540	D. rerio	znf217	fc11a05|wu:fc11a05					0.0	0.0	0.0	0.0	0.0	0.0	0.0	0.0	0.0	0.0	0.0	0.0	0.0	0.0
ENSDARG00000088699	561279	ensembl_gene_id	D. rerio	561279	D. rerio	pdzd8	(Human)PDZK8					0.0	0.0	0.0	0.0	0.0	0.0	0.0	0.0	0.0	0.0	0.0	0.0	0.0	0.0
ENSDARG00000088959	791775	ensembl_gene_id	D. rerio	791775	D. rerio	pdxka	cb1056|fb10c12|pdxkl|si:dkey-281i8.2|wu:fa55a03|wu:fb10c12|zgc:101900					0.0	0.0	0.0	0.0	0.0	0.0	0.0	0.0	0.0	0.0	0.0	0.0	0.0	0.0
ENSDARG00000090568	100007768	ensembl_gene_id	D. rerio	100007768	D. rerio	mrpl52						0.0	0.0	0.0	0.0	0.0	0.0	0.0	0.0	0.0	0.0	0.0	0.0	0.0	0.0
ENSDARG00000093007	445224	ensembl_gene_id	D. rerio	445224	D. rerio	mphosph6	zgc:100960					0.0	0.0	0.0	0.0	0.0	1.0	0.0	0.0	0.0	0.0	0.0	0.0	0.0	0.0
ENSDARG00000093406	553664	ensembl_gene_id	D. rerio	553664	D. rerio	zgc:111986	wu:fb59h04					0.0	0.0	0.0	0.0	0.0	0.0	0.0	0.0	0.0	0.0	0.0	0.0	0.0	0.0
ENSDARG00000098761	436935	ensembl_gene_id	D. rerio	436935	D. rerio	rgs2	fa96c08|wu:fa96c08|wu:fj08f11|zgc:91965					0.0	0.0	0.0	0.0	0.0	0.0	0.0	0.0	0.0	1.0	0.0	0.0	0.0	0.0
ENSDARG00000099455	652952	ensembl_gene_id	D. rerio	652952	D. rerio	ogt.2	im:7146393|ogtl|wu:fp46c04|wu:fr75f09					0.0	0.0	0.0	0.0	0.0	0.0	0.0	0.0	0.0	0.0	1.0	0.0	0.0	0.0
ENSDARG00000099996	327143	ensembl_gene_id	D. rerio	327143	D. rerio	rhot1a	rhot1|wu:fd14e11|wu:fi14a05|zgc:55581|zgc:77063					0.0	0.0	0.0	0.0	0.0	0.0	1.0	0.0	0.0	0.0	0.0	0.0	0.0	0.0
ENSDARG00000101126	321619	ensembl_gene_id	D. rerio	321619	D. rerio	atad5b	dkeyp-97g3.4|fb23b03|rnf135|wu:fb23b03|zgc:66453					0.0	0.0	0.0	0.0	0.0	0.0	0.0	0.0	0.0	0.0	0.0	0.0	0.0	0.0
ENSDARG00000101413	327246	ensembl_gene_id	D. rerio	327246	D. rerio	dusp7	fd19d04|wu:fd19d04|zgc:55957|zgc:77211					0.0	0.0	0.0	0.0	0.0	0.0	0.0	0.0	0.0	0.0	0.0	0.0	0.0	0.0
ENSDARG00000102171	324863	ensembl_gene_id	D. rerio	324863	D. rerio	fnip1	fc45f03|wu:fc45f03|zgc:175140					0.0	0.0	0.0	0.0	0.0	0.0	0.0	0.0	0.0	0.0	0.0	0.0	0.0	0.0
ENSDARG00000102394	324466	ensembl_gene_id	D. rerio	324466	D. rerio	ap1g1	adtg|wu:fc30a11|zgc:56079					0.0	0.0	0.0	0.0	0.0	0.0	0.0	0.0	0.0	0.0	0.0	0.0	0.0	0.0
ENSDARG00000102902	562780	ensembl_gene_id	D. rerio	562780	D. rerio	strn4	(Human)PPP2R6C|ZIN|zinedin					0.0	0.0	0.0	0.0	0.0	0.0	0.0	0.0	0.0	0.0	0.0	0.0	0.0	0.0
ENSDARG00000102937	338155	ensembl_gene_id	D. rerio	338155	D. rerio	hspbp1	id:ibd1110|zgc:55259|zgc:55260					0.0	0.0	0.0	0.0	0.0	0.0	0.0	0.0	0.0	0.0	0.0	0.0	0.0	0.0
ENSDARG00000103155	497279	ensembl_gene_id	D. rerio	497279	D. rerio	ext1a	fd07d06|wu:fd07d06					0.0	0.0	0.0	0.0	0.0	0.0	0.0	0.0	0.0	0.0	1.0	0.0	0.0	0.0
ENSDARG00000103316	562900	ensembl_gene_id	D. rerio	562900	D. rerio	si:ch211-212k18.5	fb25b09|wu:fb25b09					0.0	0.0	0.0	0.0	0.0	0.0	0.0	0.0	0.0	0.0	0.0	0.0	0.0	0.0
ENSDARG00000103682	325112	ensembl_gene_id	D. rerio	325112	D. rerio	si:dkey-23i12.5	fc55g01|wu:fc55g01					0.0	0.0	0.0	0.0	0.0	0.0	0.0	0.0	0.0	0.0	0.0	0.0	0.0	0.0
ENSDARG00000104508	445025	ensembl_gene_id	D. rerio	445025	D. rerio	slc10a7	zgc:92251					0.0	0.0	0.0	0.0	0.0	0.0	0.0	0.0	0.0	0.0	0.0	0.0	1.0	0.0
ENSDARG00000104835	325488	ensembl_gene_id	D. rerio	325488	D. rerio	map3k4	cb135|mekk4|wu:fc83c01					0.0	0.0	0.0	0.0	0.0	0.0	0.0	0.0	0.0	0.0	0.0	0.0	0.0	0.0
ENSDARG00000104889	570700	ensembl_gene_id	D. rerio	570700	D. rerio	kpnb1	wu:fc12b10|zgc:123184					0.0	0.0	0.0	0.0	0.0	0.0	0.0	0.0	0.0	0.0	0.0	0.0	0.0	0.0
ENSDARG00000105243	337685	ensembl_gene_id	D. rerio	337685	D. rerio	ogt.1	fm81g08|ogt|wu:fc12b01|wu:fm81g08					0.0	0.0	0.0	0.0	0.0	0.0	0.0	0.0	0.0	0.0	1.0	0.0	0.0	0.0
ENSDARG00000105575	100003436	ensembl_gene_id	D. rerio	100003436	D. rerio	si:dkey-6n21.12						0.0	0.0	0.0	0.0	0.0	0.0	0.0	0.0	0.0	0.0	0.0	0.0	0.0	0.0

### Sheet: Enrichment
GroupID	Category	Term	Description	LogP	Log(q-value)	InTerm_InList	Genes	Symbols
1_Summary	GO Biological Processes	GO:0003407	neural retina development	-4.55913	-0.603636	6/90	30472,58216,373882,394080,557155,793727,324913,100126123,282615	rx1,atoh7,mmp14a,six6a,tubgcp4,gnl2,znf503,hsp70.1,smarca5
1_Member	GO Biological Processes	GO:0003407	neural retina development	-4.55913	-0.603636	6/90	30472,58216,373882,394080,557155,793727	rx1,atoh7,mmp14a,six6a,tubgcp4,gnl2
1_Member	GO Biological Processes	GO:0048593	camera-type eye morphogenesis	-3.23145	0	6/157	30472,58216,324913,373882,557155,100126123	rx1,atoh7,znf503,mmp14a,tubgcp4,hsp70.1
1_Member	GO Biological Processes	GO:0060041	retina development in camera-type eye	-3.2222	0	7/219	30472,58216,282615,373882,394080,557155,793727	rx1,atoh7,smarca5,mmp14a,six6a,tubgcp4,gnl2
1_Member	GO Biological Processes	GO:0043010	camera-type eye development	-3.04287	0	9/381	30472,58216,282615,324913,373882,394080,557155,793727,100126123	rx1,atoh7,smarca5,znf503,mmp14a,six6a,tubgcp4,gnl2,hsp70.1
1_Member	GO Biological Processes	GO:0048592	eye morphogenesis	-2.69004	0	6/200	30472,58216,324913,373882,557155,100126123	rx1,atoh7,znf503,mmp14a,tubgcp4,hsp70.1
1_Member	GO Biological Processes	GO:0010842	retina layer formation	-2.64463	0	3/40	30472,58216,373882	rx1,atoh7,mmp14a
1_Member	GO Biological Processes	GO:0001654	eye development	-2.54195	0	9/451	30472,58216,282615,324913,373882,394080,557155,793727,100126123	rx1,atoh7,smarca5,znf503,mmp14a,six6a,tubgcp4,gnl2,hsp70.1
1_Member	GO Biological Processes	GO:0150063	visual system development	-2.54195	0	9/451	30472,58216,282615,324913,373882,394080,557155,793727,100126123	rx1,atoh7,smarca5,znf503,mmp14a,six6a,tubgcp4,gnl2,hsp70.1
1_Member	GO Biological Processes	GO:0060042	retina morphogenesis in camera-type eye	-2.28432	0	4/106	30472,58216,373882,557155	rx1,atoh7,mmp14a,tubgcp4
1_Member	GO Biological Processes	GO:0048880	sensory system development	-1.99228	0	9/550	30472,58216,282615,324913,373882,394080,557155,793727,100126123	rx1,atoh7,smarca5,znf503,mmp14a,six6a,tubgcp4,gnl2,hsp70.1
1_Member	GO Biological Processes	GO:0090596	sensory organ morphogenesis	-1.97886	0	6/281	30472,58216,324913,373882,557155,100126123	rx1,atoh7,znf503,mmp14a,tubgcp4,hsp70.1
1_Member	GO Biological Processes	GO:0007423	sensory organ development	-1.64478	0	9/630	30472,58216,282615,324913,373882,394080,557155,793727,100126123	rx1,atoh7,smarca5,znf503,mmp14a,six6a,tubgcp4,gnl2,hsp70.1
2_Summary	GO Biological Processes	GO:0003094	glomerular filtration	-3.3001	0	3/24	30265,555285,562517	ctnnb1,myo1ea,anln
2_Member	GO Biological Processes	GO:0003094	glomerular filtration	-3.3001	0	3/24	30265,555285,562517	ctnnb1,myo1ea,anln
2_Member	GO Biological Processes	GO:0097205	renal filtration	-3.05389	0	3/29	30265,555285,562517	ctnnb1,myo1ea,anln
2_Member	GO Biological Processes	GO:0003014	renal system process	-2.74277	0	3/37	30265,555285,562517	ctnnb1,myo1ea,anln
3_Summary	GO Biological Processes	GO:0000460	maturation of 5.8S rRNA	-3.05389	0	3/29	445224,777627,793727,334222,393593,406690,436593,436657,445089,445157	mphosph6,bop1,gnl2,hnrnpa0b,papolg,nsun5,trmt61a,cpsf2,prpf38a,lsm1
3_Member	GO Biological Processes	GO:0000460	maturation of 5.8S rRNA	-3.05389	0	3/29	445224,777627,793727	mphosph6,bop1,gnl2
3_Member	GO Biological Processes	GO:0006396	RNA processing	-2.10256	0	10/624	334222,393593,406690,436593,436657,445089,445157,445224,777627,793727	hnrnpa0b,papolg,nsun5,trmt61a,cpsf2,prpf38a,lsm1,mphosph6,bop1,gnl2
3_Member	GO Biological Processes	GO:0006364	rRNA processing	-1.81737	0	4/145	406690,445224,777627,793727	nsun5,mphosph6,bop1,gnl2
3_Member	GO Biological Processes	GO:0016072	rRNA metabolic process	-1.69458	0	4/158	406690,445224,777627,793727	nsun5,mphosph6,bop1,gnl2
3_Member	GO Biological Processes	GO:0034470	ncRNA processing	-1.51234	0	5/266	406690,436593,445224,777627,793727	nsun5,trmt61a,mphosph6,bop1,gnl2
4_Summary	GO Biological Processes	GO:0018208	peptidyl-proline modification	-2.85001	0	3/34	373132,393966,641328,327143,334757	p4ha2,ppil2,ppifb,rhot1a,sfxn2
4_Member	GO Biological Processes	GO:0018208	peptidyl-proline modification	-2.85001	0	3/34	373132,393966,641328	p4ha2,ppil2,ppifb
4_Member	GO Biological Processes	GO:0006839	mitochondrial transport	-1.59893	0	3/96	327143,334757,641328	rhot1a,sfxn2,ppifb
5_Summary	GO Biological Processes	GO:0042074	cell migration involved in gastrulation	-2.72498	0	4/80	30369,368436,373882,573024,553516,30265,324501,325586,327079,406548,550487,324913,403060	fzd7a,celsr1a,mmp14a,lpp,tdp2b,ctnnb1,tmem165,cyth1b,sap30l,col9a1b,vaspb,znf503,smc1al
5_Member	GO Biological Processes	GO:0042074	cell migration involved in gastrulation	-2.72498	0	4/80	30369,368436,373882,573024	fzd7a,celsr1a,mmp14a,lpp
5_Member	GO Biological Processes	GO:0060027	convergent extension involved in gastrulation	-2.59178	0	4/87	30369,373882,553516,573024	fzd7a,mmp14a,tdp2b,lpp
5_Member	GO Biological Processes	GO:0060026	convergent extension	-2.45076	0	5/155	30265,30369,373882,553516,573024	ctnnb1,fzd7a,mmp14a,tdp2b,lpp
5_Member	GO Biological Processes	GO:0048729	tissue morphogenesis	-2.25241	0	10/593	30265,30369,324501,325586,327079,373882,406548,550487,553516,573024	ctnnb1,fzd7a,tmem165,cyth1b,sap30l,mmp14a,col9a1b,vaspb,tdp2b,lpp
5_Member	GO Biological Processes	GO:0007369	gastrulation	-2.10441	0	6/264	30369,325586,368436,373882,553516,573024	fzd7a,cyth1b,celsr1a,mmp14a,tdp2b,lpp
5_Member	GO Biological Processes	GO:0048598	embryonic morphogenesis	-2.10013	0	11/724	30369,324501,324913,325586,327079,368436,373882,403060,550487,553516,573024	fzd7a,tmem165,znf503,cyth1b,sap30l,celsr1a,mmp14a,smc1al,vaspb,tdp2b,lpp
5_Member	GO Biological Processes	GO:0002009	morphogenesis of an epithelium	-1.90442	0	8/472	30265,30369,325586,327079,373882,550487,553516,573024	ctnnb1,fzd7a,cyth1b,sap30l,mmp14a,vaspb,tdp2b,lpp
6_Summary	GO Biological Processes	GO:0006289	nucleotide-excision repair	-2.67642	0	3/39	393599,447857,556456,403060,553328,553496,553516	ddb1,gtf2h1,pold1,smc1al,hells,top1l,tdp2b
6_Member	GO Biological Processes	GO:0006289	nucleotide-excision repair	-2.67642	0	3/39	393599,447857,556456	ddb1,gtf2h1,pold1
6_Member	GO Biological Processes	GO:0006259	DNA metabolic process	-1.35054	0	7/496	393599,403060,447857,553328,553496,553516,556456	ddb1,smc1al,gtf2h1,hells,top1l,tdp2b,pold1
7_Summary	GO Biological Processes	GO:0021915	neural tube development	-2.35867	0	4/101	30556,368436,550487,570510,30691,324501,373882,403060,436935	tcf7l1b,celsr1a,vaspb,notum1a,ephb4b,tmem165,mmp14a,smc1al,rgs2
7_Member	GO Biological Processes	GO:0021915	neural tube development	-2.35867	0	4/101	30556,368436,550487,570510	tcf7l1b,celsr1a,vaspb,notum1a
7_Member	GO Biological Processes	GO:0043009	chordate embryonic development	-2.15864	0	9/517	30556,30691,324501,368436,373882,403060,436935,550487,570510	tcf7l1b,ephb4b,tmem165,celsr1a,mmp14a,smc1al,rgs2,vaspb,notum1a
7_Member	GO Biological Processes	GO:0009792	embryo development ending in birth or egg hatching	-2.14812	0	9/519	30556,30691,324501,368436,373882,403060,436935,550487,570510	tcf7l1b,ephb4b,tmem165,celsr1a,mmp14a,smc1al,rgs2,vaspb,notum1a
8_Summary	GO Biological Processes	GO:1901135	carbohydrate derivative metabolic process	-2.02872	0	11/741	58120,324501,337583,337685,393776,497279,556673,566506,570510,652952,793524	nme6,tmem165,atp6v1ab,ogt.1,cox4i2,ext1a,acot18,gnsa,notum1a,ogt.2,ndst2a
8_Member	GO Biological Processes	GO:1901135	carbohydrate derivative metabolic process	-2.02872	0	11/741	58120,324501,337583,337685,393776,497279,556673,566506,570510,652952,793524	nme6,tmem165,atp6v1ab,ogt.1,cox4i2,ext1a,acot18,gnsa,notum1a,ogt.2,ndst2a
8_Member	GO Biological Processes	GO:0009101	glycoprotein biosynthetic process	-1.76601	0	5/228	324501,337685,497279,652952,793524	tmem165,ogt.1,ext1a,ogt.2,ndst2a
8_Member	GO Biological Processes	GO:0009100	glycoprotein metabolic process	-1.50035	0	5/268	324501,337685,497279,652952,793524	tmem165,ogt.1,ext1a,ogt.2,ndst2a
8_Member	GO Biological Processes	GO:0006486	protein glycosylation	-1.4757	0	4/185	324501,337685,497279,652952	tmem165,ogt.1,ext1a,ogt.2
8_Member	GO Biological Processes	GO:0043413	macromolecule glycosylation	-1.4757	0	4/185	324501,337685,497279,652952	tmem165,ogt.1,ext1a,ogt.2
8_Member	GO Biological Processes	GO:0070085	glycosylation	-1.3844	0	4/198	324501,337685,497279,652952	tmem165,ogt.1,ext1a,ogt.2
9_Summary	GO Biological Processes	GO:0000041	transition metal ion transport	-2.01446	0	3/67	324501,368686,447914,641328,100126123	tmem165,slc39a13,cox17,ppifb,hsp70.1
9_Member	GO Biological Processes	GO:0000041	transition metal ion transport	-2.01446	0	3/67	324501,368686,447914	tmem165,slc39a13,cox17
9_Member	GO Biological Processes	GO:0010035	response to inorganic substance	-1.46821	0	3/108	447914,641328,100126123	cox17,ppifb,hsp70.1
10_Summary	GO Biological Processes	GO:0022402	cell cycle process	-1.71702	0	8/511	393599,403060,406710,436864,557155,560832,562517,793727	ddb1,smc1al,stmn4,rnd3b,tubgcp4,jtb,anln,gnl2
10_Member	GO Biological Processes	GO:0022402	cell cycle process	-1.71702	0	8/511	393599,403060,406710,436864,557155,560832,562517,793727	ddb1,smc1al,stmn4,rnd3b,tubgcp4,jtb,anln,gnl2
10_Member	GO Biological Processes	GO:0000910	cytokinesis	-1.6226	0	3/94	436864,560832,562517	rnd3b,jtb,anln
11_Summary	GO Biological Processes	GO:0006338	chromatin remodeling	-1.65923	0	3/91	282615,406562,553496	smarca5,anp32e,top1l
11_Member	GO Biological Processes	GO:0006338	chromatin remodeling	-1.65923	0	3/91	282615,406562,553496	smarca5,anp32e,top1l
12_Summary	GO Biological Processes	GO:0016055	Wnt signaling pathway	-1.55529	0	5/259	30265,30369,30556,323452,570510	ctnnb1,fzd7a,tcf7l1b,metap2b,notum1a
12_Member	GO Biological Processes	GO:0016055	Wnt signaling pathway	-1.55529	0	5/259	30265,30369,30556,323452,570510	ctnnb1,fzd7a,tcf7l1b,metap2b,notum1a
12_Member	GO Biological Processes	GO:0198738	cell-cell signaling by wnt	-1.54906	0	5/260	30265,30369,30556,323452,570510	ctnnb1,fzd7a,tcf7l1b,metap2b,notum1a
12_Member	GO Biological Processes	GO:1905114	cell surface receptor signaling pathway involved in cell-cell signaling	-1.46509	0	5/274	30265,30369,30556,323452,570510	ctnnb1,fzd7a,tcf7l1b,metap2b,notum1a
13_Summary	GO Biological Processes	GO:0051216	cartilage development	-1.5439	0	4/176	324501,373882,406548,445025	tmem165,mmp14a,col9a1b,slc10a7
13_Member	GO Biological Processes	GO:0051216	cartilage development	-1.5439	0	4/176	324501,373882,406548,445025	tmem165,mmp14a,col9a1b,slc10a7
13_Member	GO Biological Processes	GO:0061448	connective tissue development	-1.50547	0	4/181	324501,373882,406548,445025	tmem165,mmp14a,col9a1b,slc10a7
14_Summary	GO Biological Processes	GO:0030163	protein catabolic process	-1.39011	0	7/486	322181,334133,368667,393599,563778,570510,793981	fbxl5,ube2g1a,nedd8,ddb1,usp38,notum1a,rnf13
14_Member	GO Biological Processes	GO:0030163	protein catabolic process	-1.39011	0	7/486	322181,334133,368667,393599,563778,570510,793981	fbxl5,ube2g1a,nedd8,ddb1,usp38,notum1a,rnf13
14_Member	GO Biological Processes	GO:0019941	modification-dependent protein catabolic process	-1.37726	0	6/387	322181,334133,368667,393599,563778,793981	fbxl5,ube2g1a,nedd8,ddb1,usp38,rnf13
14_Member	GO Biological Processes	GO:0043632	modification-dependent macromolecule catabolic process	-1.34591	0	6/394	322181,334133,368667,393599,563778,793981	fbxl5,ube2g1a,nedd8,ddb1,usp38,rnf13
